# Rapid Identification of Infections Directly from Isolates and Clinical Specimens with the MasSpec Pen Technology

**DOI:** 10.64898/2026.06.19.732454

**Authors:** Manoj Kushwaha, Faith E. Jackobs, Jacob I. Mardick, Coreen L. Johnson, Sarah Bench, Ashley E. Montgomery, James J. Dunn, Rachel D. Downey, Sarmistha B. Hauger, Janne Heirman, Wout Bittremieux, Lindsey M. Kirkpatrick, Livia S. Eberlin

## Abstract

The time-consuming nature of conventional bacterial identification methods, coupled with rising resistance to antibiotics, presents a serious challenge in the rapid diagnosis and treatment of patients suffering from severe infection and sepsis. In this study, we demonstrate that the MasSpec Pen (MSPen) technology enables rapid identification of the most frequently occurring bacterial species in human infections. A total of 755 clinical bacterial isolates prospectively collected from pediatric and adult patients were analyzed using the MSPen to create a library of molecular profiles. The mass spectra obtained presented distinct molecular patterns for bacterial species, with high relative abundances of bacterial metabolites and lipids, including unique quinolone signaling molecules in *Pseudomonas aeruginosa*, phosphoethanolamine (PE) lipids in *Enterobacteriaceae*, and phosphatidylglycerol (PG) lipids in *Staphylococcus* species. Logistic and multinomial lasso models using relative abundances or logarithmic-ratio abundance calculations achieved >95% accuracy for Gram stain typing and >92% for species-level identification in isolates. Random forest models yielded comparable performance, reinforcing the robustness of these findings across approaches. Many of the metabolite and lipid predictive features from each isolate classifier were detected when directly analyzing highly infected synovial fluid, tissue, pleural fluid, and breast aspirate specimens from patients. Notably, significant variations in the natural isotopic abundance of specific lipids were observed in infected patient samples, indicating presence of bacterial infection. This study demonstrates the potential of MSPen for the direct identification of bacterial-specific metabolites and lipids in clinical isolates and specimens, offering promise for future advancements in the MSPen technology for rapid bacterial identification.

**Teaser.:** MSPen shows potential for rapid, direct identification of bacterial metabolites and lipids, enabling accurate bacterial classification.
