## Supplementary material for "Rapid Identification of Infections Directly from Isolates and Clinical Specimens with the MasSpec Pen Technology": Pdf and Excelsheets: MSPen_Supplementary_Data_.xls

### Sheet: Sheet 1-Feature List
Supplementary Data 1. The Excel sheet includes the calculated m/z values (Column A) and the calculated m/z values corresponding to the tentative molecular formulas of the identified compounds, along with the observed m/z values obtained during MSPen experiments. Column C reports mass accuracy in ppm. Column D lists the putative compound names, Column E provides the neutral molecular formula, Colu…
Calculated (m/z)	Obserbed (m/z)	m/z error (ppm)	annotation	neutral_chemical_formula	adduct	annotation_method	molecular family
102.056	102.056	0		C4H9NO2	[M-H]-	HRMS	Amino acid, peptide, or analogue
107.05	107.05	0		C7H8O	[M-H]-	HRMS
110.072	110.072	0		C5H9N3	[M-H]-	HRMS
111.009	111.009	0		C5H4O3	[M-H]-	HRMS
127.015	127.015	0		C4H4N2O3	[M-H]-	HRMS
128.035	128.035	0	Pyroglutamic acid or DL-Oxoproline	C5H7NO3	[M-H]-	MS2	Amino acid, peptide, or analogue
130.051	130.051	0		C5H9NO3	[M-H]-	HRMS	Amino acid, peptide, or analogue
131.083	131.083	0	DL-Ornithine	C5H12N2O2	[M-H]-	MS2	Amino acid, peptide, or analogue
132.03	132.03	0	DL-Aspartic acid	C4H7NO4	[M-H]-	MS2	Amino acid, peptide, or analogue
145.062	145.062	0	DL-Glutamine	C5H10N2O3	[M-H]-	HRMS	Amino acid, peptide, or analogue
146.046	146.046	0	DL-Glutamic acid	C5H9NO4	[M-H]-	MS2	Amino acid, peptide, or analogue
152.048	152.049	-6.57687	2-Aminopentanoic acid	C5H11NO2	[M+Cl]-	MS2	Amino acid, peptide, or analogue
152.996	152.996	0	Glycerol 1,2-cyclic phosphate	C3H7O5P	[M-H]-	HRMS	Glycan
154.062	154.062	0	DL-Histidine	C6H9N3O2	[M-H]-	MS2	Amino acid, peptide, or analogue
159.078	159.078	2.51449	DL-Alanyl-DL-alanine	C6H12N2O3	[M-H]-	MS2	Amino acid, peptide, or analogue
160.062	160.062	1.87427		C6H11NO4	[M-H]-	HRMS
162.077	162.077	1.85097	2-Amino-2,6-dideoxygalactose	C6H13NO4	[M-H]-	HRMS
163.061	163.061	0	Hexose	C6H12O5	[M-H]-	MS2	Small molecule
168.03	168.03	0.595132		C7H7NO4	[M-H]-	HRMS
169.123	169.122	5.91286	FA 10:1	C10H18O2	[M-H]-	HRMS	Fatty acid
170.082	170.082	0		C8H13NO3	[M-H]-	HRMS
173.093	173.093	0	Glycyl-DL-valine	C7H14N2O3	[M-H]-	MS2	Amino acid, peptide, or analogue
174.088	174.088	0.574422	Argininic acid	C6H13N3O3	[M-H]-	HRMS
179.056	179.056	0	Aldohexose	C6H12O6	[M-H]-	MS2	Small molecule
187.051	187.051	-1.06923	4-Methyl-2-quinazolinecarboxylic acid	C10H8N2O2	[M-H]-	HRMS
187.109	187.109	0	N-Acetyl-DL-lysine	C8H16N2O3	[M-H]-	MS2	Amino acid, peptide, or analogue
188.057	188.056	5.31754	N-Acetyl-DL-glutamic acid	C7H11NO5	[M-H]-	MS2	Amino acid, peptide, or analogue
191.02	191.02	0	2-Dehydro-3-deoxy-DL-glucaric acid	C6H8O7	[M-H]-	MS2	Small molecule
195.051	195.051	0	DL-Gluconic acid	C6H12O7	[M-H]-	HRMS	Small molecule
196.073	196.073	0	N-Acetyl-DL-histidine	C8H11N3O3	[M-H]-	MS2	Amino acid, peptide, or analogue
197.13	197.129	2.84076		C10H18N2O2	[M-H]-	HRMS
197.155	197.154	5.07215	FA 12:1	C12H22O2	[M-H]-	HRMS	Fatty acid
201.124	201.124	0		C9H18N2O3	[M-H]-	HRMS	Amino acid, peptide, or analogue
211.109	211.109	2.03686		C10H16N2O3	[M-H]-	HRMS
212.108	212.108	0	2-(?-Pentenyl)-4-hydroxyquinoline	C14H15NO	[M-H]-	MS2	Quorum sensing
213.186	213.186	0	FA 13:0	C13H26O2	[M-H]-	HRMS	Fatty acid
214.124	214.123	4.67019	2-Pentyl-4-hydroxyquinoline	C14H17NO	[M-H]-	MS2	Quorum sensing
217.119	217.12	-4.60577	Valyl-threonine	C9H18N2O4	[M-H]-	MS2	Amino acid, peptide, or analogue
218.103	218.103	0	DL-Pantothenic acid	C9H17NO5	[M-H]-	MS2	Small molecule
220.025	220.025	0	3-Amino-6,7-dihydroxy-2H-1-benzopyran-2-one/4,5,8-Trihydroxy-2-quinolinecarboxylic acid	C10H7NO5	[M-H]-	HRMS	Quorum sensing
225.186	225.186	0	FA 14:1	C14H26O2	[M-H]-	HRMS	Fatty acid
226.124	226.123	4.42235	2-(?-Hexenyl)-4-hydroxyquinoline	C15H17NO	[M-H]-	HRMS	Quorum sensing
227.104	227.103	4.40327	Hydroxyprolyl-proline	C10H16N2O4	[M-H]-	MS2	Amino acid, peptide, or analogue
227.202	227.201	4.40137	FA 14:0	C14H28O2	[M-H]-	MS2	Fatty acid
228.139	228.139	0	2-Hexyl-4-hydroxyquinoline	C15H19NO	[M-H]-	HRMS	Quorum sensing
229.181	229.181	0.436336	FA 13:0;O	C13H26O3	[M-H]-	HRMS	Fatty acid
230.119	230.118	4.34558	2-Pentyl-3,4-dihydroxyquinoline	C14H17NO2	[M-H]-	MS2	Quorum sensing
239.093	239.093	0.71102		C12H16O5	[M-H]-	HRMS
240.139	240.139	0	2-(?-Heptenyl)-4-hydroxyquinoline (dbHHQ)	C16H19NO	[M-H]-	MS2	Quorum sensing
242.155	242.155	0	2-Heptyl-4-hydroxyquinoline (HHQ)	C16H21NO	[M-H]-	MS2	Quorum sensing
243.062	243.062	0	Pseudouridine	C9H12N2O6	[M-H]-	MS2	Nucleoside
243.197	243.196	4.11189	3-Hydroxytetradecanoic acid	C14H28O3	[M-H]-	HRMS
244.13	244.13	0	DL-Asparaginyl-DL-leucine	C10H19N3O4	[M-H]-	MS2	Amino acid, peptide, or analogue
244.134	244.134	0	2-Alkyl-3,4-dihydroxyquinolines; 2-Hexyl-3,4-dihydroxyquinoline	C15H19NO2	[M-H]-	HRMS	Quorum sensing
245.043	245.042	4.08092	Glycerophosphoglycerol	C6H15O8P	[M-H]-	MS2	Small molecule
245.114	245.114	0	Glutamylvaline	C10H18N2O5	[M-H]-	MS2	Amino acid, peptide, or analogue
249.109	249.108	3.37202		C9H18N2O6	[M-H]-	HRMS
253.217	253.217	0	FA 16:1	C16H30O2	[M-H]-	MS2	Fatty acid
254.155	254.154	3.93461	2-(?-Octenyl)-4-hydroxyquinoline	C17H21NO	[M-H]-	HRMS	Quorum sensing
256.171	256.17	3.90364	2-Heptyl-3-methyl-4-hydroxyquinoline	C17H23NO	[M-H]-	MS2	Quorum sensing
257.212	257.212	0	FA 15:0;O	C15H30O3	[M-H]-	HRMS	Fatty acid
258.146	258.146	0	Leucyl-glutamine	C11H21N3O4	[M-H]-	MS2	Amino acid, peptide, or analogue
258.15	258.15	0	2-Heptyl-4-hydroxyquinoline N-oxide (HQNO)	C16H21NO2	[M-H]-	MS2	Quorum sensing
259.13	259.13	0	Glutamylleucine	C11H20N2O5	[M-H]-	MS2	Amino acid, peptide, or analogue
266.155	266.155	0	2-(?,?-Nonadienyl)-4-hydroxyquinoline (extra db in dbNHQ)	C18H21NO	[M-H]-	MS2	Quorum sensing
268.171	268.17	3.72896	2-(?-Nonenyl)-4-hydroxyquinoline (dbNHQ)	C18H23NO	[M-H]-	MS2	Quorum sensing
270.186	270.186	0	2-Nonyl-4-hydroxyquinoline (NHQ)	C18H25NO	[M-H]-	MS2	Quorum sensing
272.166	272.165	3.67423	2-Octyl-3,4-dihydroxyquinoline	C17H23NO2	[M-H]-	MS2	Quorum sensing
274.145	274.144	3.6477	3-Heptyl-3-hydroxy-2,4(1H,3H)-quinolinedione	C16H21NO3	[M-H]-	MS2	Quorum sensing
279.039	279.039	0.895932	Pseudouridine	C9H12N2O6	[M+Cl]-	MS2	Nucleoside
282.186	282.186	0	2-(?-Decenyl)-4-hydroxyquinoline	C19H25NO	[M-H]-	MS2	Quorum sensing
283.104	283.102	7.52374		C10H20O9	[M-H]-	HRMS
284.162	284.162	1.23169	2-Nonyl-4(1H)-quinolinone (dbNONQ)	C18H23NO2	[M-H]-	HRMS	Quorum sensing
284.202	284.202	0	2-Decyl-4-hydroxyquinoline	C19H27NO	[M-H]-	MS2	Quorum sensing
286.181	286.181	0	2-Nonyl-3,4-dihydroxyquinoline	C18H25NO2	[M-H]-	MS2	Quorum sensing
287.223	287.223	-0.0696323	MG 13:0	C16H32O4	[M-H]-	HRMS
294.121	294.119	7.98991		C12H17N5O4	[M-H]-	HRMS
295.264	295.264	-0.67736	2-Hexylcyclopropanedecanoic acid	C19H36O2	[M-H]-	HRMS
296.202	296.202	0	2-(?-Undecenyl)-4-hydroxyquinoline (dbUHQ)	C20H27NO	[M-H]-	MS2	Quorum sensing
298.218	298.217	3.35325	2-Undecyl-4-hydroxyquinoline (UHQ)	C20H29NO	[M-H]-	MS2	Quorum sensing
300.197	300.196	3.33115	2-Decyl-4-hydroxyquinoline; N-Oxide	C19H27NO2	[M-H]-	HRMS
302.176	302.176	0	3-nonyl-3-Hydroxy-2,4(1H,3H)-quinolinedione	C18H25NO3	[M-H]-	MS2	Quorum sensing
306.077	306.076	3.26715	DL-Alanyl-DL-cysteinyl-DL-aspartic acid	C10H17N3O6S	[M-H]-	MS2	Amino acid, peptide, or analogue
309.171	309.173	-7.82738	MG 14:4;O	C17H26O5	[M-H]-	HRMS
310.218	310.217	3.22354	2-(?-Dodecenyl)-4-hydroxyquinoline	C21H29NO	[M-H]-	MS2	Quorum sensing
311.296	311.295	3.21238	FA 20:0	C20H40O2	[M-H]-	MS2	Fatty acid
312.197	312.196	3.20311	2-Undecyl-4-hydroxyquinoline N-oxide (UQNO)	C20H27NO2	[M-H]-	MS2	Quorum sensing
312.233	312.234	-3.20274	2-Dodecyl-4-hydroxyquinoline	C21H31NO	[M-H]-	HRMS	Quorum sensing
314.213	314.213	0	2-Alkyl-3,4-dihydroxyquinolines; 3,4-Dihydroxy-2-undecylquinoline	C20H29NO2	[M-H]-	HRMS	Quorum sensing
324.233	324.233	0	2-(?-Tridecenyl)-4-hydroxyquinoline	C22H31NO	[M-H]-	MS2	Quorum sensing
326.249	326.25	-3.06514	2-Tridecyl-4-hydroxyquinoline	C22H33NO	[M-H]-	HRMS	Quorum sensing
327.131	327.129	5.41068	Staphylopine	C13H20N4O6	[M-H]-	HRMS
328.228	328.228	0	2-Dodecyl-4-hydroxyquinoline; N-Oxide	C21H31NO2	[M-H]-	HRMS	Quorum sensing
337.065	337.062	7.77298	Asn-Cys-Cys	C10H18N4O5S2	[M-H]-	HRMS
341.109	341.108	1.49512	4-O-?-Glucopyranosyl-galactose	C12H22O11	[M-H]-	HRMS
342.244	342.245	-2.92189	2-tridecyl-4-hydroxyquinoline; N-Oxide	C22H33NO2	[M-H]-	HRMS	Quorum sensing
377.086	377.086	0	Lactose	C12H22O11	[M+Cl]-	MS2	Small molecule
383.145	383.145	0		C24H20N2O3	[M-H]-	HRMS
385.137	385.14	-8.15294	Pseudopaline	C15H22N4O8	[M-H]-	HRMS
388.146	388.147	-3.29773		C26H19N3O	[M-H]-	HRMS
421.223	421.222	2.37404		C23H34O7	[M-H]-	HRMS
453.247	453.246	1.54441	Staphylopeptide A	C20H34N6O6	[M-H]-	MS2	Amino acid, peptide, or analogue
465.304	465.305	-0.881144	ST 27:1;O;S	C27H46O4S	[M-H]-	HRMS
475.291	475.291	0.420795	Rha-C18	C24H44O9	[M-H]-	MS2	Rhamnolipid
503.162	503.163	-1.98743		C18H32O16	[M-H]-	MS2	Small molecule
503.323	503.322	1.9868	Rha-C20	C26H48O9	[M-H]-	MS2	Rhamnolipid
529.338	529.338	0.37783	Rha-C22:1	C28H50O9	[M-H]-	MS2	Rhamnolipid
531.354	531.354	-0.188198	Rha-C22	C28H52O9	[M-H]-	MS2	Rhamnolipid
539.138	539.139	-1.85481	Trisaccharide	C18H32O16	[M+Cl]-	HRMS
555.354	555.354	-0.360131	MGDG O-21:3	C30H52O9	[M-H]-	HRMS
557.458	557.457	1.79386		C36H62O4	[M-H]-	HRMS
572.481	572.482	-0.873391	Cer 34:1	C34H67NO3	[M+Cl]-	MS2	Ceramide
593.297	593.296	1.26412		C31H46O11	[M-H]-	MS2	PG
618.414	618.414	0.0646816	PE 27:1	C32H62NO8P	[M-H]-	MS2	PE
632.43	632.429	1.10684	PE 28:1	C33H64NO8P	[M-H]-	MS2	PE
649.38	649.38	0.769965	Rha-Rha-C20	C32H58O13	[M-H]-	MS2	Rhamnolipid
650.391	650.389	3.2442	DGCC 25:5;O2	C35H57NO10	[M-H]-	HRMS
660.461	660.462	-0.938738	PE 30:1	C35H68NO8P	[M-H]-	MS2	PE
662.477	662.48	-4.52846	PE 30:0	C35H70NO8P	[M-H]-	MS2	PE
665.44	665.441	-1.50277	PG 28:0	C34H67O10P	[M-H]-	HRMS	PE
669.401	669.399	3.43591	TG 36:8;O3	C39H58O9	[M-H]-	HRMS
673.359	673.358	1.73756		C37H54O11	[M-H]-	HRMS
673.484	673.481	4.02385	DG 41:10	C44H66O5	[M-H]-	HRMS
674.477	674.48	-4.44789	PE 31:1	C36H70NO8P	[M-H]-	MS2	PE
675.396	675.395	1.48061	Rha-Rha-C22:1	C34H60O13	[M-H]-	MS2	Rhamnolipid
676.491	676.49	1.47822	PE 31:0	C36H72NO8P	[M-H]-	MS2	PE
677.412	677.412	-0.295241	Rha-Rha-C22	C34H62O13	[M-H]-	MS2	Rhamnolipid
679.456	679.455	1.47177	PG 29:0	C35H69O10P	[M-H]-	MS2	PG
686.477	686.475	2.91343	PE 32:2	C37H70NO8P	[M-H]-	MS2	PE
687.339	687.338	1.78951		C37H52O12	[M-H]-	HRMS
687.375	687.374	1.67303	MGDG 29:8;O	C38H56O11	[M-H]-	HRMS
688.492	688.492	0.435735	PE 32:1	C37H72NO8P	[M-H]-	MS2	PE
689.441	689.444	-4.35135	PG 30:2	C36H67O10P	[M-H]-	HRMS	PG
689.492	689.496	-5.80137	C13 isotope of PE 32:1			HRMS
690.508	690.505	4.34463	PE 32:0	C37H74NO8P	[M-H]-	MS2	PE
691.456	691.457	-0.867734	PG 30:1	C36H69O10P	[M-H]-	HRMS	PG
693.472	693.471	1.44202	PG 30:0	C36H71O10P	[M-H]-	MS2	PG
698.477	698.476	1.43169	PE 33:3	C38H70NO8P	[M-H]-	MS2	PE
700.492	700.49	2.85514	PE 33:2	C38H72NO8P	[M-H]-	MS2	PE
702.508	702.507	1.42347	PE 33:1	C38H74NO8P	[M-H]-	MS2	PE
703.427	703.428	-1.42161	Rha-Rha-C24:1	C36H64O13	[M-H]-	MS2	Rhamnolipid
704.524	704.523	1.4194	PE 33:0	C38H76NO8P	[M-H]-	MS2	PE
705.443	705.442	1.41755	Rha-Rha-C24	C36H66O13	[M-H]-	MS2	Rhamnolipid
705.471	705.47	1.41749	PG 31:1	C37H71O10P	[M-H]-	MS2	PG
707.488	707.487	1.41345	PG 31:0	C37H73O10P	[M-H]-	MS2	PG
709.466	709.466	0.140951	PG 30:0;O	C36H71O11P	[M-H]-	HRMS	PG
714.508	714.507	1.39956	PE 34:2	C39H74NO8P	[M-H]-	MS2	PE
714.544	714.544	0.419848	PE O-35:2	C40H78NO7P	[M-H]-	HRMS	PE
716.524	716.522	2.233	PE 34:1	C39H76NO8P	[M-H]-	HRMS	PE
717.471	717.471	0.278757	PG 32:2	C38H71O10P	[M-H]-	MS2	PG
719.487	719.486	1.66786	PG 32:1	C38H73O10P	[M-H]-	MS2	PG
721.49	721.489	1.38602		C41H70O10	[M-H]-	HRMS
721.503	721.504	-1.386	PG 32:0	C38H75O10P	[M-H]-	MS2	PG
723.505	723.508	-4.65788	MGDG 32:3	C41H72O10	[M-H]-	HRMS
728.524	728.523	1.37264	PE 35:2	C40H76NO8P	[M-H]-	MS2	PE
729.471	729.471	0.274171	PG 33:3	C39H71O10P	[M-H]-	MS2	PG
730.539	730.538	1.36885	PE 35:1	C40H78NO8P	[M-H]-	MS2	PE
731.487	731.486	1.36708	PG 33:2	C39H73O10P	[M-H]-	MS2	PG
733.503	733.502	1.36332	PG 33:1	C39H75O10P	[M-H]-	MS2	PG
735.518	735.518	0.271917	PG 33:0	C39H77O10P	[M-H]-	MS2	PG
737.497	737.497	0.542375	PG 32:0;O	C38H75O11P	[M-H]-	MS2	PG
742.539	742.54	-1.34673	PE 36:2	C41H78NO8P	[M-H]-	HRMS	PE
743.488	743.487	1.34501	PG 34:3	C40H73O10P	[M-H]-	HRMS	PG
744.555	744.554	1.34308	PE 36:1	C41H80NO8P	[M-H]-	MS2	PE
745.503	745.501	2.28034	PG 34:2 (PG 16:1_18:1)	C40H75O10P	[M-H]-	MS2	PG
746.452	746.451	1.33967		C38H69NO11S	[M-H]-	HRMS
747.518	747.518	0.267552	PG 34:1	C40H77O10P	[M-H]-	MS2	PG
749.534	749.533	1.33416	PG 34:0	C40H79O10P	[M-H]-	MS2	PG
755.487	755.486	1.32365	PG 35:4	C41H73O10P	[M-H]-	MS2	PG
757.503	757.503	-0.369635	PG 35:3	C41H75O10P	[M-H]-	HRMS	PG
759.518	759.517	1.31662	PG 35:2	C41H77O10P	[M-H]-	MS2	PG
760.469	760.467	2.62996	PE 35:4	C40H72NO8P	[M+Cl]-	HRMS	PE
761.534	761.533	1.31314	PG 35:1	C41H79O10P	[M-H]-	MS2	PG
763.549	763.55	-1.30967	PG 35:0	C41H81O10P	[M-H]-	MS2	PG
765.45	765.446	5.22568	PA 42:11	C45H67O8P	[M-H]-	HRMS
765.529	765.53	-1.92024	PG 34:0;O	C40H79O11P	[M-H]-	HRMS	PG
769.503	769.502	1.29954	PG 36:4	C42H75O10P	[M-H]-	MS2	PG
770.57	770.571	-1.25881	PE 38:2	C43H82NO8P	[M-H]-	HRMS	PE
771.518	771.517	1.29615	PG 36:3	C42H77O10P	[M-H]-	MS2	PG
773.464	773.47	-7.75731	CerPE 38:6;O4	C40H71N2O8P	[M+Cl]-	HRMS
773.534	773.533	1.29277	PG 36:2 (PG 18:1/18:1)	C42H79O10P	[M-H]-	MS2	PG
773.57	773.567	3.87812	PG O-37:2	C43H83O9P	[M-H]-	HRMS	PG
774.485	774.484	1.29118	PE 36:4	C41H74NO8P	[M+Cl]-	HRMS	PE
774.538	774.538	0.451882	C13 isotope of PG 36:2			HRMS	PE
775.549	775.549	0.644704	PG 36:1	C42H81O10P	[M-H]-	MS2	PG
777.448	777.446	1.8908	PG 34:4	C40H71O10P	[M+Cl]-	HRMS	PG
777.565	777.567	-2.57213	PG 36:0	C42H83O10P	[M-H]-	HRMS	PG
781.503	781.503	-0.409467	PG 37:5	C43H75O10P	[M-H]-	HRMS	PG
783.518	783.518	0	PG 37:4 (PG 15:0_22:4)	C43H77O10P	[M-H]-	MS2	PG
785.534	785.533	1.27302	PG 37:3	C43H79O10P	[M-H]-	HRMS	PG
787.55	787.55	0	PG 37:2 (PG 15:0_22:2)	C43H81O10P	[M-H]-	MS2	PG
789.565	789.565	0.113987	PG 37:1	C43H83O10P	[M-H]-	HRMS	PG
791.466	791.467	-1.26348	PA 44:12	C47H69O8P	[M-H]-	HRMS
792.532	792.53	2.52356	PE 37:2	C42H80NO8P	[M+Cl]-	MS2	PE
799.55	799.549	1.2507	PG 38:3	C44H81O10P	[M-H]-	HRMS	PG
801.565	801.566	-1.24756	PG 38:2	C44H83O10P	[M-H]-	HRMS	PG
805.596	805.6	-4.96527	PG 38:0	C44H87O10P	[M-H]-	MS2	PG
807.475	807.476	-0.619214	DGDG 25:1;O	C40H72O16	[M-H]-	HRMS
808.492	808.497	-6.18435	PE 42:11	C47H72NO8P	[M-H]-	HRMS	PE
815.544	815.546	-2.45235	PG 38:3;O	C44H81O11P	[M-H]-	HRMS	PG
817.596	817.595	1.2231	PG 39:1	C45H87O10P	[M-H]-	MS2	PG
834.508	834.511	-3.59493	PE 44:12	C49H74NO8P	[M-H]-	HRMS	PE
865.524	865.523	1.32867		C47H79O12P	[M-H]-	HRMS
869.511	869.517	-6.90043	PG 41:7	C47H79O10P	[M+Cl]-	HRMS	PG
897.54	897.537	3.34247		C48H82O13S	[M-H]-	HRMS
899.556	899.551	5.5583	PG 43:6	C49H85O10P	[M+Cl]-	MS2	PG
913.573	913.568	5.47302	PG 44:6	C50H87O10P	[M-H]-	HRMS	PG
923.552	923.552	0		C47H84O15	[M+Cl]-	HRMS
925.566	925.566	0		C47H86O15	[M+Cl]-	HRMS
927.589			Cl-37 isotope of m/z 925.566			HRMS
951.587	951.585	2.10175		C52H88O13S	[M-H]-	HRMS
953.603	953.602	1.04865		C49H90O15	[M+Cl]-	HRMS	PG
965.591				C56H87O11P	[M-H]-	HRMS
993.753	993.752	1.00629	PG 52:4	C58H107O10P	[M-H]-	MS2	PG

### Sheet: Sheet 2-P. aeuriginosa
Supplementary Data 2. Pseudomonas aeruginosa-specific molecules. Compounds were tentatively identified using the online database Dictionary of Natural Products. Column A lists the matched m/z values, Column B contains the tentative names of the identified compounds, Column C provides the neutral chemical formula, Column D lists the corresponding ionic forms, and Column E indicates the molecular c…
Feature (m/z)	Observed m/z	ppm Error	Tentative Identification	Formula	Ion Adduct	Molecule Class	Remark
214.124	214.123	3.26914	4-Hydroxy-2-pentylquinoline	C14H17NO	[M-H]-	Alkyl quinoline	Signalling molecule of PQS family
223.051	223.051	1.34498	Phenazinecarboxylic acid	C13H8N2O2	[M-H]-	Phenazine
226.124	226.123	3.09565	2-Hexyl-4-hydroxyquinoline	C15H17NO	[M-H]-	Alkyl quinoline	Signalling molecule of PQS family
228.139	228.139	1.75331	2-Hexyl-4-hydroxyquinoline	C15H19NO	[M-H]-	Alkyl quinoline	Signalling molecule of PQS family
230.119	230.119	-1.30368	2-Alkyl-3,4-dihydroxyquinolines	C14H17NO2	[M-H]-	Alkyl quinoline	Signalling molecule of PQS family
240.139	240.14	-2.49855	2-Heptyl-4-hydroxyquinoline	C16H19NO	[M-H]-	Alkyl quinoline	Signalling molecule of PQS family
242.155	242.154	4.12959	2-heptyl-4-quinolone (HHQ)	C16H21NO	[M-H]-	Alkyl quinolone
244.134	244.135	-2.86727	2-Alkyl-3,4-dihydroxyquinolines	C15H19NO2	[M-H]-	Alkyl quinoline	Signalling molecule of PQS family
254.155	254.155	0	4-Hydroxy-2-octylquinoline	C17H21NO	[M-H]-	Alkyl quinoline	Signalling molecule of PQS family
256.171	256.17	2.73255	2-Heptyl-3-methyl-4(1H)-quinolinone	C17H23NO	[M-H]-	Alkyl quinoline	Signalling molecule of PQS family
258.15	258.15	0	2-heptyl-4-hydroxyquinoline N-oxide (HQNQ)	C16H21NO2	[M-H]-	Alkyl quinoline	Signalling molecule of PQS family
268.171	268.17	2.61028	2-(1-Nonenyl)-4(1H)-quinolinone (dbNHQ)	C18H23NO	[M-H]-	Alkyl quinoline	Signalling molecule of PQS family
270.186	270.186	1.11034	2-Nonyl-4(1H)-quinolinone (NHQ)	C18H25NO	[M-H]-	Alkyl quinoline	Signalling molecule of PQS family
274.145	274.145	-0.364771	3-Heptyl-3-hydroxy-2,4(1H,3H)-quinolinedione	C16H21NO3	[M-H]-	Alkyl quinoline	Signalling molecule of PQS family
282.186	282.187	-2.48063	2-Decyl-4-hydroxyquinoline	C19H25NO	[M-H]-	Alkyl quinoline	Signalling molecule of PQS family
284.166	284.166	-1.40763	2-Nonyl-4(1H)-quinolinone (dbNONQ)	C18H23NO2	[M-H]-	Alkyl quinoline	Signalling molecule of PQS family
284.202	284.202	0	2-Decyl-4-hydroxyquinoline	C19H27NO	[M-H]-	Alkyl quinoline	Signalling molecule of PQS family
286.181	286.181	1.04829	2-Nonyl-4(1H)-quinolinone (NONQ)	C18H25NO2	[M-H]-	Alkyl quinoline	Signalling molecule of PQS family
296.202	296.202	0	2-(1-Undecenyl)-4(1H)-quinolinone (dbUHQ)	C20H27NO	[M-H]-	Alkyl quinoline	Signalling molecule of PQS family
298.218	298.218	-1.3413	4-Hydroxy-2-undecylquinoline. 2-Undecyl-4-quinolinol	C20H29NO	[M-H]-	Alkyl quinoline	Signalling molecule of PQS family
300.197	300.197	-0.333115	2-Decyl-4-hydroxyquinoline; N-Oxide	C19H27NO2	[M-H]-	Alkyl quinoline	Signalling molecule of PQS family
302.176	302.176	0.661865	3-Hydroxy-3-nonyl-2,4(1H,3H)-quinolinedione	C18H25NO3	[M-H]-	Alkyl quinoline	Signalling molecule of PQS family
310.218	310.217	1.93413	2-Dodecyl-4-hydroxyquinoline	C21H29NO	[M-H]-	Alkyl quinoline	Signalling molecule of PQS family
312.197	312.197	-0.320311	2-Undecyl-4(1H)-quinolinone	C20H27NO2	[M-H]-	Alkyl quinoline	Signalling molecule of PQS family
312.233	312.232	4.16355	2-Dodecyl-4-hydroxyquinoline	C21H31NO	[M-H]-	Alkyl quinoline	Signalling molecule of PQS family
314.213	314.213	-1.27302	2-Alkyl-3,4-dihydroxyquinolines	C20H29NO2	[M-H]-	Alkyl quinoline	Signalling molecule of PQS family
324.233	324.233	0.92526	4-Hydroxy-2-(1E-tridecenyl)quinoline	C22H31NO	[M-H]-	Alkyl quinoline	Signalling molecule of PQS family
326.249	326.249	-0.306514	4-Hydroxy-2-tridecylquinoline	C22H33NO	[M-H]-	Alkyl quinoline	Signalling molecule of PQS family
328.228	328.228	0.609332	2-Dodecyl-4-hydroxyquinoline	C21H31NO2	[M-H]-	Alkyl quinoline	Signalling molecule of PQS family
342.244	342.243	2.6297	4-Hydroxy-2-tridecylquinoline	C22H33NO2	[M-H]-	Alkyl quinoline	Signalling molecule of PQS family
475.291	475.289	4.83914	Rha-(C8−C10)	C24H44O9	[M-H]-	Rhamnolipids
501.307	501.306	1.79531	Rha-(C10−C10.1)	C26H46O9	[M-H]-	Rhamnolipids
503.323	503.322	1.19208	Rha-(C10−C10)	C26H48O9	[M-H]-	Rhamnolipids
529.338	529.338	0.37783	Rha-(C10−C12.1)	C28H50O9	[M-H]-	Rhamnolipids
531.354	531.355	-2.07018	Rha-(C10−C12)	C28H52O9	[M-H]-	Rhamnolipids
621.349	621.347	3.2188	Rha-Rha-(C8-C10)	C30H54O13	[M-H]-	Rhamnolipids
647.365	647.362	4.32523	Rha-Rha-(C10−C10.1)	C32H56O13	[M-H]-	Rhamnolipids
649.38	649.38	0.769965	Rha-Rha-(C10-C10)	C32H58O13	[M-H]-	Rhamnolipids
675.396	675.396	0.148061	Rha-Rha-(C10−C12.1)	C34H60O13	[M-H]-	Rhamnolipids
677.412	677.411	1.18097	Rha-Rha-(C10−C12)	C34H62O13	[M-H]-	Rhamnolipids
705.443	705.441	2.97685	Rha-Rha-(C12−C12)	C36H66O13	[M-H]-	Rhamnolipids

### Sheet: Sheet 3-MSSA v MRSA
Supplementary Data 3. Relative abundance lasso predictive features for MSSA versus MRSA classification.
MSSA Features	MSSA Weights	Intercept	MRSA Features	MRSA Weights
128.035	1.02487	-0.976039	102.056	-92.7298
132.03	19.7253		111.009	-149.028
145.062	3.55493		131.083	-8.0603
173.093	25.4431		146.046	-2.6331
179.056	75.487		152.996	-4.91616
187.109	1.32037		154.062	-32.146
195.051	104.684		159.078	-2.03809
196.073	46.733		160.062	-28.156
201.124	57.3952		174.088	-42.6419
202.072	23.5684		188.056	-31.5381
203.104	61.5914		217.119	-8.66868
227.104	1.97129		227.202	-107.678
337.065	275.237		244.13	-86.131
377.086	10.7944		245.06	-9.37439
383.145	197.365		245.114	-123.703
539.138	100.21		275.088	-22.3871
583.312	15.9507		311.296	-25.9638
618.478	24.1738		421.223	-30.9176
669.401	80.1438		572.482	-121.016
673.359	68.7194		633.328	-132.148
693.471	47.1121		650.391	-56.8923
719.487	553.699		687.339	-243.04
733.503	29.049		707.487	-78.9279
735.518	43.0767		721.503	-3.29746
751.537	51.0718		723.505	-44.0084
759.518	35.854		728.56	-37.3977
765.55	220.274		731.487	-109.562
771.518	3.81599		755.487	-2.51783
791.462	397.138		779.466	-198.758
847.643	195.867
899.556	159.163
927.586	32.0635

### Sheet: Sheet 4-Ratio Lasso MRSA MSSA
Supplementary Data 4. Ratio lasso predictive features for MRSA versus MSSA classification.
MSSA Features	MSSA Weights		MRSA Features	MRSA Weights
152.048/475.291	0.0503042		128.035/771.518	-0.0350935
159.078/572.482	0.0152531		131.083/179.056	-0.0263631
159.078/716.56	0.10497		146.046/771.518	-0.0261771
159.078/729.471	0.0161743		152.048/745.503	-0.0931404
173.093/572.482	0.0120146		152.048/759.518	-0.0181309
179.056/188.057	0.00791473		163.061/453.247	-0.0315486
179.056/737.497	0.033482		191.02/771.518	-0.00993935
191.02/475.291	0.0101653		209.072/733.503	-0.0117685
196.073/217.119	0.0557645		209.072/745.503	-0.0399372
196.073/279.039	0.0730101		209.072/771.518	-0.0275388
196.073/705.471	0.0818764		212.108/227.202	-0.000427863
209.072/744.555	0.0232136		212.108/243.062	-0.00249073
212.108/475.291	6.80225e-17		212.108/244.13	-0.0192437
212.108/572.482	0.00760758		212.108/503.162	-0.0589256
212.108/744.555	0.0532632		214.124/899.556	-0.00203997
214.124/737.497	0.0138915		218.103/689.492	-0.0668567
214.124/773.534	0.00308391		222.067/817.596	-0.0808589
214.124/805.596	0.000508687		245.043/733.503	-0.0831343
243.062/572.482	0.0679565		253.217/302.176	-0.0596665
243.062/705.471	0.01489		279.039/771.518	-0.112141
243.062/737.497	0.0882939		279.039/899.556	-0.020294
258.146/737.497	0.0206618		306.077/503.162	-0.0394906
302.176/475.291	0.094743		377.086/453.247	-0.0345637
453.247/731.487	0.0313102		572.482/689.492	-0.0714405
674.477/717.471	0.108361
674.477/729.471	0.00501355
674.477/769.503	0.0401051

### Sheet: Sheet 5-Clinical Specimens
Supplementary Data 5. Details of Infected Clinical Specimens Column A lists the sample code. Column B indicates the bacterial species identified by MALDI-TOF. Column C describes the sample site and type of clinical specimen. Column D specifies whether the patient is an adult or child. Column E presents the bacterial growth pattern observed on blood agar plates, expressed semi-quantitatively as 1+…
Code	Bacteria Identified (with MALDI-TOF MS)	Sample Site	Adult vs. Child	Bacterial growth
1046	Staphylococcus aureus (MSSA)	Breast Abcess		S.aureus (MSSA) (4+)
1055	Staphylococcus aureus	Lymph node aspirate	Child	4+
1063	Coagulase-negative staphylococci (type of staph)	Right hip PJI	Adult	4+
1107	Staphylococcus aureus (MRSA)	Aspirate (Left breast abscess)	adult	Staphylococcus aureus (MRSA),3+
1116	Streptococcus agalactiae	Left thigh abscess		4+
1156	Pseudomonas Aeuriginosa	Aspirate (Left foot osteomyelitis)		Pseudomonas Aeuriginosa,3+
1198	Staphylococcus Aureus	Synovial fluid (Left hip PJI)		Staphylococcus Aureus,3+
1203	Staphylococcus aureus	Right knee PJI		4+
1204	Staphylococcus aureus	Left knee		4+
1205	Staphylococcus aureus	Left knee		4+
1208	Staphylococcus aureus	Right knee PJI		4+
1211	Staphylococcus aureus	Left knee		4+
1218	Escherichia coli	Prostate tissue (abscess)	Adult	4+
1221	Staphylococcus aureus, Staphylococcus Pyogenes	Left knee bursa tissue		SA (1+), SP (4+)
1234	Staphylococcus Aureus	Toe tissue		4+
1241	Staphylococcus Aureus	Unknown - no info given (it was collected as part of a biofilm study)		4+
1243	Staphylococcus Aureus	Unknown - no info given (it was collected as part of a biofilm study)		4+
1245	S. epidermidis	Right leg wound tissue		S. epidermidis3+
1261	Pseudomonas Aeuriginosa	Lung tissue		4+
1268	S. epidermidis	Right foot tissue (diabetic ulcer)		4+
1269	P.aeruginosa , P.mirabilis , K.oxytoca , S.oralis , K.variicola	Left posterior thigh wound		P.aeruginosa (4+), P.mirabilis (4+), K.oxytoca (2+), S.oralis (2+), K.variicola (1+)
1273	E.cloacae complex	fluid(Liver)		E.cloacae complex (3+)
1275	Staphylococcus aureus (MSSA)	Right elbow bursa		4+
1277	Staphylococcus aureus (MSSA)	Left hip	Adult	4+
1279	Staphylococcus aureus (MSSA)	Prepatellar abscess	Adult	4+
1280	Pseudomonas Aeuriginosa	Left leg ulcer	Adult	4+
1281	K.pneumoniae , K.oxytoca , M.morganii , S.aureus , E.faecalis , P.mirabilis , V.fluvialis , P.somerae	Right leg wound	Adult	K.pneumoniae (4+), K.oxytoca (4+), M.morganii (2+), S.aureus (3+), E.faecalis (3+), P.mirabilis (4+), V.fluvialis (1+), P.somerae (4+)
1284	Staphylococcus aureus (MRSA)	Right hip PJI	Adult	4+
1285	S. epidermidis	fluid (Pleural effusion)	adult	S. epidermidis 3+
1288	Staphylococcus aureus (MSSA)	Tissue (Scalp wound)	adult	Staphylococcus aureus (MSSA),3+
1289	Staphylococcus aureus (MSSA)	Right hip	Adult	4+
1293	Escherichia coli	CSF	Child	4+
1294	E.cloacae complex	Knee	Adult	4+
1329	Pseudomonas aeuriginosa	tissue (right leg ulcer)		P.aeruginosa (4+)
1331	Streptococcus pyogenes	Synovial fluid		S. pyrogenes (4+)
1345	Pseudomonas aeuriginosa	Pleural fluid		P.aeruginosa (4+)
1353	Pseudomonas aeuriginosa	Tissue (right leg wound)		P.aeruginosa (4+)
1359	Staphylococcus aureus (MRSA)	Thora fluid		S.aureus (MRSA) (4+)
1364	Klebsiella pneumoniae	CSF		K.pneumoniae (4+)
